# Reelin marks cocaine-activated striatal ensembles, promotes neuronal excitability, and regulates cocaine reward

**DOI:** 10.1101/2024.06.17.599348

**Authors:** Kasey L. Brida, Emily T. Jorgensen, Robert A. Phillips, Catherine E. Newman, Jennifer J. Tuscher, Emily K. Morring, Morgan E. Zipperly, Lara Ianov, Kelsey D. Montgomery, Madhavi Tippani, Thomas M. Hyde, Kristen R. Maynard, Keri Martinowich, Jeremy J. Day

## Abstract

Drugs of abuse activate defined neuronal ensembles in brain reward structures such as the nucleus accumbens (NAc), which are thought to promote the enduring synaptic, circuit, and behavioral consequences of drug exposure. While the molecular and cellular effects arising from experience with drugs like cocaine are increasingly well understood, the mechanisms that sculpt NAc ensemble participation are largely unknown. Here, we leveraged unbiased single-nucleus transcriptional profiling to identify expression of the secreted glycoprotein Reelin (encoded by the *Reln* gene) as a marker of cocaine-activated neuronal ensembles within the rat NAc. Multiplexed in situ detection confirmed selective expression of the immediate early gene *Fos* in *Reln+* neurons after cocaine experience, and also revealed enrichment of *Reln* mRNA in *Drd1*+ medium spiny neurons (MSNs) in both the rat and human brain. Using a novel CRISPR interference strategy enabling selective *Reln* knockdown in the adult NAc, we observed altered expression of genes linked to calcium signaling, emergence of a transcriptional trajectory consistent with loss of cocaine sensitivity, and a striking decrease in MSN intrinsic excitability. At the behavioral level, loss of *Reln* prevented cocaine locomotor sensitization, abolished cocaine place preference memory, and decreased cocaine self-administration behavior. Together, these results identify Reelin as a critical mechanistic link between ensemble participation and cocaine-induced behavioral adaptations.
