## Supplementary material for "Reelin marks cocaine-activated striatal ensembles, promotes neuronal excitability, and regulates cocaine reward": Table S3

### Sheet: Main
Figure	Panel	n	Statistical test	Comparison	p value
1	h	4S/4C (2M/2F)	Nested 1-way ANOVA	Reln & Tx	0.0038
			Tukey post-hoc	Saline Reln- vs. Cocaine Reln-	0.9542
				Saline Reln- vs. Saline Reln+	0.9628
				Saline Reln- vs. Cocaine Reln+	0.0052
				Cocaine Reln- vs. Saline Reln+	>0.9999
				Cocaine Reln- vs. Cocaine Reln+	0.0116
				Saline Reln+ vs. Cocaine Reln+	0.0154
	i		Nested t-test	Saline vs Cocaine	0.4859
	l	4S/4C (2M/2F)	Nested 1-way ANOVA	Reln & Tx	0.006
			Tukey post-hoc	Saline Reln- vs. Saline Reln+	0.9883
				Saline Reln- vs. Cocaine Reln-	0.692
				Saline Reln- vs. Cocaine Reln+	0.0066
				Saline Reln+ vs. Cocaine Reln-	0.8647
				Saline Reln+ vs. Cocaine Reln+	0.0125
				Cocaine Reln- vs. Cocaine Reln+	0.0433
	m		Nested t-test	Saline vs Cocaine	0.0825
2	b	8 (4M/4F)	Paired t-test	Percent Reln+ Rat	0.0002
			Paired t-test	Puncta by rat	0.04
	d	2 donors	Paired t-test	Percent Reln+ Human	0.112
			Ratio paired t-test	Puncta by donor	0.04
3	d	6 plates split evenly by gRNA; see excel file for wellbreakdown	Nested t-test	lacZ v Reln mRNA	<0.0001
	f	4 wells/gRNA	t-test	lacZ v Reln protein	0.0006
	k	4 (2M/2F)	Ratio paired t-test	lacZ v Reln RNAscope	0.0345
4	d	4/gRNA (2M/2F)	t-test	lacZ vs Reln D1; pseudobulked	0.0005
	h		KS test	lacZ vs Reln pseudotime	0.0094
5	b	Reln 5 animals/11 cells (3M/2F) lacZ 6 animals 15/cells (6M)	Nested t-test	RMP	0.7641
			Nested t-test	Capactiance	0.1578
			Nested t-test	IR	0.3834
	d		Mixed effects	gRNA	<0.0001
				Current step	<0.0001
				Interaction	<0.0001
			Sidak	Row 1	>0.9999
				Row 2	>0.9999
				Row 3	>0.9999
				Row 4	>0.9999
				Row 5	>0.9999
				Row 6	>0.9999
				Row 7	>0.9999
				Row 8	>0.9999
				Row 9	>0.9999
				Row 10	>0.9999
				Row 11	0.9984
				Row 12	0.8199
				Row 13	0.0161
				Row 14	<0.0001
				Row 15	<0.0001
	f		t-test	First spikelatency	0.0003
6	b	lacZ (4F/4M) Reln (4F/4M)	2-way ANOVA	Tx	0.003
				gRNA	0.9698
				Interaction	0.0465
			Sidak	Cocaine 1v2 lacZ	0.0022
				Cocaine 1v2 reln	0.5604
	c	lacZ (6M/8F) Reln (6M/4F)	2-way ANOVA	Tx	0.6507
				gRNA	0.034
				Interaction	0.1019
			Sidak	lacZ v Reln 10 mg/kg	0.6698
				lacZ v Reln 20 mg/kg	0.0138
	d; left	lacZ (4F/4M) Reln (4F/4M)	2-way ANOVA	Day	0.0005
				Active/Inactive	0.0002
				Interaction	<0.0001
			Tukey post-hoc	Row 1
				lacZ Inactive vs. lacZ Active	0.6842
				lacZ Inactive vs. Reln Inactive	0.7033
				lacZ Inactive vs. Reln Active	0.3954
				lacZ Active vs. Reln Inactive	0.7679
				lacZ Active vs. Reln Active	0.7987
				Reln Inactive vs. Reln Active	0.8521
				Row 2
				lacZ Inactive vs. lacZ Active	0.2984
				lacZ Inactive vs. Reln Inactive	0.6043
				lacZ Inactive vs. Reln Active	0.2607
				lacZ Active vs. Reln Inactive	0.9741
				lacZ Active vs. Reln Active	0.9498
				Reln Inactive vs. Reln Active	>0.9999
				Row 3
				lacZ Inactive vs. lacZ Active	0.1227
				lacZ Inactive vs. Reln Inactive	0.9545
				lacZ Inactive vs. Reln Active	0.2397
				lacZ Active vs. Reln Inactive	0.055
				lacZ Active vs. Reln Active	0.9927
				Reln Inactive vs. Reln Active	0.1151
				Row 4
				lacZ Inactive vs. lacZ Active	0.001
				lacZ Inactive vs. Reln Inactive	0.6713
				lacZ Inactive vs. Reln Active	0.0351
				lacZ Active vs. Reln Inactive	0.0004
				lacZ Active vs. Reln Active	0.5381
				Reln Inactive vs. Reln Active	0.084
				Row 5
				lacZ Inactive vs. lacZ Active	0.0001
				lacZ Inactive vs. Reln Inactive	0.6331
				lacZ Inactive vs. Reln Active	0.0262
				lacZ Active vs. Reln Inactive	0.0044
				lacZ Active vs. Reln Active	0.2325
				Reln Inactive vs. Reln Active	0.2718
				Row 6
				lacZ Inactive vs. lacZ Active	0.001
				lacZ Inactive vs. Reln Inactive	0.6483
				lacZ Inactive vs. Reln Active	0.0891
				lacZ Active vs. Reln Inactive	0.0012
				lacZ Active vs. Reln Active	0.9887
				Reln Inactive vs. Reln Active	0.1847
				Row 7
				lacZ Inactive vs. lacZ Active	0.0004
				lacZ Inactive vs. Reln Inactive	0.709
				lacZ Inactive vs. Reln Active	0.0175
				lacZ Active vs. Reln Inactive	0.0001
				lacZ Active vs. Reln Active	0.3853
				Reln Inactive vs. Reln Active	0.0241
				Row 8
				lacZ Inactive vs. lacZ Active	0.0002
				lacZ Inactive vs. Reln Inactive	0.9662
				lacZ Inactive vs. Reln Active	0.0162
				lacZ Active vs. Reln Inactive	0.0002
				lacZ Active vs. Reln Active	0.4132
				Reln Inactive vs. Reln Active	0.0173
				Row 9
				lacZ Inactive vs. lacZ Active	<0.0001
				lacZ Inactive vs. Reln Inactive	0.7264
				lacZ Inactive vs. Reln Active	0.0193
				lacZ Active vs. Reln Inactive	<0.0001
				lacZ Active vs. Reln Active	0.1739
				Reln Inactive vs. Reln Active	0.0163
				Row 10
				lacZ Inactive vs. lacZ Active	<0.0001
				lacZ Inactive vs. Reln Inactive	0.9279
				lacZ Inactive vs. Reln Active	0.0258
				lacZ Active vs. Reln Inactive	<0.0001
				lacZ Active vs. Reln Active	0.3129
				Reln Inactive vs. Reln Active	0.0222
	d; center		2-way ANOVA	Day	0.0174
				gRNA	0.336
				Interaction	0.0935
			Sidak	lacZ - Reln
				Row 1	0.7581
				Row 2	0.9997
				Row 3	>0.9999
				Row 4	0.9727
				Row 5	0.8217
				Row 6	>0.9999
				Row 7	0.9212
				Row 8	0.9413
				Row 9	0.7581
				Row 10	0.8056
	d; center		2-way ANOVA; ACTIVE ONLY	Day	<0.0001
				gRNA	0.1812
				Interaction	0.0009
			Sidak	lacZ - Reln
				Row 1	0.9919
				Row 2	>0.9999
				Row 3	>0.9999
				Row 4	0.888
				Row 5	0.4998
				Row 6	>0.9999
				Row 7	0.7359
				Row 8	0.7723
				Row 9	0.3886
				Row 10	0.639
	d; right		2-way ANOVA	Scheudle	<0.0001
				gRNA	0.1208
				Interaction	0.0472
			Sidak	lacZ - Reln
				FR1	0.6608
				FR3	0.34
				FR5	0.1908

### Sheet: Supplemental
Figure	Panel	n	Statistical test	Comparison	p value
S1	c; Fosb	4S/4C (2M/2F)	Nested 1-way ANOVA	Reln & Tx	0.0061
			Tukey post-hoc	Saline Reln- vs. Cocaine Reln-	0.8805
				Saline Reln- vs. Saline Reln+	0.9893
				Saline Reln- vs. Cocaine Reln+	0.008
				Cocaine Reln- vs. Saline Reln+	0.9763
				Cocaine Reln- vs. Cocaine Reln+	0.0272
				Saline Reln+ vs. Cocaine Reln+	0.0163
	c;Fosl2		Nested 1-way ANOVA	Reln & Tx	0.0088
			Tukey post-hoc	Saline Reln- vs. Cocaine Reln-	0.9107
				Saline Reln- vs. Saline Reln+	0.9194
				Saline Reln- vs. Cocaine Reln+	0.0098
				Cocaine Reln- vs. Saline Reln+	>0.9999
				Cocaine Reln- vs. Cocaine Reln+	0.0299
				Saline Reln+ vs. Cocaine Reln+	0.0334
	c; Nr4a1		Nested 1-way ANOVA	Reln & Tx	0.0003
			Tukey post-hoc	Saline Reln- vs. Cocaine Reln-	0.9813
				Saline Reln- vs. Saline Reln+	0.1307
				Saline Reln- vs. Cocaine Reln+	0.0004
				Cocaine Reln- vs. Saline Reln+	0.224
				Cocaine Reln- vs. Cocaine Reln+	0.0006
				Saline Reln+ vs. Cocaine Reln+	0.0257
	c; Nr4a3		Nested 1-way ANOVA	Reln & Tx	<0.0001
			Tukey post-hoc	Saline Reln- vs. Cocaine Reln-	0.9777
				Saline Reln- vs. Saline Reln+	0.6648
				Saline Reln- vs. Cocaine Reln+	<0.0001
				Cocaine Reln- vs. Saline Reln+	0.8618
				Cocaine Reln- vs. Cocaine Reln+	<0.0001
				Saline Reln+ vs. Cocaine Reln+	0.0004
	c; Arc		Nested 1-way ANOVA	Reln & Tx	0.0032
			Tukey post-hoc	Saline Reln- vs. Cocaine Reln-	0.8834
				Saline Reln- vs. Saline Reln+	0.4957
				Saline Reln- vs. Cocaine Reln+	0.0031
				Cocaine Reln- vs. Saline Reln+	0.874
				Cocaine Reln- vs. Cocaine Reln+	0.0099
				Saline Reln+ vs. Cocaine Reln+	0.0466
	c		2-way ANOVA	Treatment	0.0596
				Region	0.0298
				Interaction	0.0003
			Sidak	Shell	>0.9999
				Core	>0.9999
				VLS	0.776
				VMS	0.6967
				DLS	0.0153
				DMS	0.0046
	d	4S/4C (2M/2F)	2-way ANOVA	Treatment	0.0013
				Region	0.4646
				Interaction	0.0763
			Sidak	Shell	>0.9999
				Core	0.9902
				VLS	>0.9999
				VMS	0.5212
				DLS	0.0398
				DMS	0.009
S2	a; Fos	2S/2C (1M/1F)	Nested 1-way ANOVA	Reln & Tx	0.0067
			Tukey post-hoc	Saline Reln- vs. Cocaine Reln-	0.3835
				Saline Reln- vs. Saline Reln+	0.9407
				Saline Reln- vs. Cocaine Reln+	0.0073
				Cocaine Reln- vs. Saline Reln+	0.7276
				Cocaine Reln- vs. Cocaine Reln+	0.0178
				Saline Reln+ vs. Cocaine Reln+	0.0148
	a; Fosb		Nested 1-way ANOVA	Reln & Tx	0.0327
			Tukey post-hoc	Saline Reln- vs. Cocaine Reln-	0.7552
				Saline Reln- vs. Saline Reln+	0.9976
				Saline Reln- vs. Cocaine Reln+	0.0411
				Cocaine Reln- vs. Saline Reln+	0.6915
				Cocaine Reln- vs. Cocaine Reln+	0.0887
				Saline Reln+ vs. Cocaine Reln+	0.0429
	a; Fosl2		Nested 1-way ANOVA	Reln & Tx	0.0357
			Tukey post-hoc	Saline Reln- vs. Cocaine Reln-	0.7644
				Saline Reln- vs. Saline Reln+	0.9683
				Saline Reln- vs. Cocaine Reln+	0.0376
				Cocaine Reln- vs. Saline Reln+	0.9552
				Cocaine Reln- vs. Cocaine Reln+	0.0797
				Saline Reln+ vs. Cocaine Reln+	0.0621
	a; Nr4a1		Nested 1-way ANOVA	Reln & Tx	0.0037
			Tukey post-hoc	Saline Reln- vs. Cocaine Reln-	0.6822
				Saline Reln- vs. Saline Reln+	0.3492
				Saline Reln- vs. Cocaine Reln+	0.0039
				Cocaine Reln- vs. Saline Reln+	0.8145
				Cocaine Reln- vs. Cocaine Reln+	0.0062
				Saline Reln+ vs. Cocaine Reln+	0.0147
	a; Nr4a3		Nested 1-way ANOVA	Reln & Tx	<0.0001
			Tukey post-hoc	Saline Reln- vs. Cocaine Reln-	0.6362
				Saline Reln- vs. Saline Reln+	0.8195
				Saline Reln- vs. Cocaine Reln+	<0.0001
				Cocaine Reln- vs. Saline Reln+	0.9985
				Cocaine Reln- vs. Cocaine Reln+	<0.0001
				Saline Reln+ vs. Cocaine Reln+	<0.0001
	a; Arc		Nested 1-way ANOVA	Reln & Tx	0.026
			Tukey post-hoc	Saline Reln- vs. Cocaine Reln-	0.6892
				Saline Reln- vs. Saline Reln+	0.8886
				Saline Reln- vs. Cocaine Reln+	0.026
				Cocaine Reln- vs. Saline Reln+	0.9817
				Cocaine Reln- vs. Cocaine Reln+	0.0583
				Saline Reln+ vs. Cocaine Reln+	0.0533
	b		nested t-test	Sal v Coke	0.5006
	c; Fos	2S/2C (1M/1F)	Nested 1-way ANOVA	Reln & Tx	0.0368
			Tukey post-hoc	Saline Reln- vs. Cocaine Reln-	0.9112
				Saline Reln- vs. Saline Reln+	0.7313
				Saline Reln- vs. Cocaine Reln+	0.0587
				Cocaine Reln- vs. Saline Reln+	0.4345
				Cocaine Reln- vs. Cocaine Reln+	0.0328
				Saline Reln+ vs. Cocaine Reln+	0.1849
	c; Fosb		Nested 1-way ANOVA	Reln & Tx	<0.0001
			Tukey post-hoc	Saline Reln- vs. Cocaine Reln-	0.9232
				Saline Reln- vs. Saline Reln+	0.1647
				Saline Reln- vs. Cocaine Reln+	<0.0001
				Cocaine Reln- vs. Saline Reln+	0.3702
				Cocaine Reln- vs. Cocaine Reln+	<0.0001
				Saline Reln+ vs. Cocaine Reln+	0.0045
	c; Fosl2		Nested 1-way ANOVA	Reln & Tx	0.0154
			Tukey post-hoc	Saline Reln- vs. Cocaine Reln-	0.9897
				Saline Reln- vs. Saline Reln+	0.455
				Saline Reln- vs. Cocaine Reln+	0.0171
				Cocaine Reln- vs. Saline Reln+	0.5539
				Cocaine Reln- vs. Cocaine Reln+	0.0181
				Saline Reln+ vs. Cocaine Reln+	0.0712
	c; Nr4a1		Nested 1-way ANOVA	Reln & Tx	0.0057
			Tukey post-hoc	Saline Reln- vs. Cocaine Reln-	0.9725
				Saline Reln- vs. Saline Reln+	0.0362
				Saline Reln- vs. Cocaine Reln+	0.0113
				Cocaine Reln- vs. Saline Reln+	0.0251
				Cocaine Reln- vs. Cocaine Reln+	0.0082
				Saline Reln+ vs. Cocaine Reln+	0.4894
	c; Nr4a3		Nested 1-way ANOVA	Reln & Tx	0.006
			Tukey post-hoc	Saline Reln- vs. Cocaine Reln-	>0.9999
				Saline Reln- vs. Saline Reln+	0.3524
				Saline Reln- vs. Cocaine Reln+	0.0075
				Cocaine Reln- vs. Saline Reln+	0.3211
				Cocaine Reln- vs. Cocaine Reln+	0.0067
				Saline Reln+ vs. Cocaine Reln+	0.0277
	c; Arc		Nested 1-way ANOVA	Reln & Tx	<0.0001
			Tukey post-hoc	Saline Reln- vs. Cocaine Reln-	0.9998
				Saline Reln- vs. Saline Reln+	0.0015
				Saline Reln- vs. Cocaine Reln+	<0.0001
				Cocaine Reln- vs. Saline Reln+	0.0011
				Cocaine Reln- vs. Cocaine Reln+	<0.0001
				Saline Reln+ vs. Cocaine Reln+	0.4997
	d		nested t-test	Sal v Coke	0.9551
S3	d; Fos	4S/4C (2M/2F)	Nested 1-way ANOVA	Reln & Tx	<0.0001
			Tukey post-hoc	Saline Reln- vs. Cocaine Reln-	0.1495
				Saline Reln- vs. Saline Reln+	0.8791
				Saline Reln- vs. Cocaine Reln+	<0.0001
				Cocaine Reln- vs. Saline Reln+	>0.9999
				Cocaine Reln- vs. Cocaine Reln+	<0.0001
				Saline Reln+ vs. Cocaine Reln+	0.002
	d; Fosb		Nested 1-way ANOVA	Reln & Tx	0.0099
			Tukey post-hoc	Saline Reln- vs. Cocaine Reln-	0.8318
				Saline Reln- vs. Saline Reln+	0.9981
				Saline Reln- vs. Cocaine Reln+	0.0106
				Cocaine Reln- vs. Saline Reln+	0.8175
				Cocaine Reln- vs. Cocaine Reln+	0.0376
				Saline Reln+ vs. Cocaine Reln+	0.02
	d; Fosl2		Nested 1-way ANOVA	Reln & Tx	0.0023
			Tukey post-hoc	Saline Reln- vs. Cocaine Reln-	0.96
				Saline Reln- vs. Saline Reln+	0.5731
				Saline Reln- vs. Cocaine Reln+	0.0021
				Cocaine Reln- vs. Saline Reln+	0.8065
				Cocaine Reln- vs. Cocaine Reln+	0.0043
				Saline Reln+ vs. Cocaine Reln+	0.0462
	d; Nr4a1		Nested 1-way ANOVA	Reln & Tx	0.001
			Tukey post-hoc	Saline Reln- vs. Cocaine Reln-	0.9467
				Saline Reln- vs. Saline Reln+	0.2017
				Saline Reln- vs. Cocaine Reln+	0.001
				Cocaine Reln- vs. Saline Reln+	0.3864
				Cocaine Reln- vs. Cocaine Reln+	0.0022
				Saline Reln+ vs. Cocaine Reln+	0.0791
	d; Nr4a3		Nested 1-way ANOVA	Reln & Tx	0.0055
			Tukey post-hoc	Saline Reln- vs. Cocaine Reln-	0.9401
				Saline Reln- vs. Saline Reln+	0.8952
				Saline Reln- vs. Cocaine Reln+	0.0051
				Cocaine Reln- vs. Saline Reln+	0.9966
				Cocaine Reln- vs. Cocaine Reln+	0.0121
				Saline Reln+ vs. Cocaine Reln+	0.0355
	d; Arc		Nested 1-way ANOVA	Reln & Tx	0.001
			Tukey post-hoc	Saline Reln- vs. Cocaine Reln-	0.8726
				Saline Reln- vs. Saline Reln+	0.8335
				Saline Reln- vs. Cocaine Reln+	0.0008
				Cocaine Reln- vs. Saline Reln+	0.9952
				Cocaine Reln- vs. Cocaine Reln+	0.0022
				Saline Reln+ vs. Cocaine Reln+	0.0108
	e		nested t-test	Sal v Coke	0.7947
S4	a	Unsure	Unsure? DESeq2	Dopamine	>0.99
	b		Unsure? DESeq2	Dopaplex	0.15
S5	b	4M/4F	Paired t-test	D1 v D2	0.0205
	c		2-way ANOVA	Cell Type	<0.0001
				Region	<0.0001
				Interaction	<0.0001
			Sidak	Shell	0.3434
				Core	<0.0001
				VLS	<0.0001
				VMS	<0.0001
				DLS	0.0003
				DMS	<0.0001
	d		2-way ANOVA	Cell Type	<0.0001
				Region	0.0004
				Interaction	0.3576
			Sidak	Shell	0.2378
				Core	0.2433
				VLS	0.0006
				VMS	0.006
				DLS	0.0023
				DMS	0.0018
	e		RM 1-way ANOVA	Main	<0.0001
			Tukey post-hoc	Shell vs. Core	<0.0001
				Shell vs. VLS	<0.0001
				Shell vs. VMS	0.0008
				Shell vs. DLS	<0.0001
				Shell vs. DMS	<0.0001
				Core vs. VLS	0.0005
				Core vs. VMS	0.0123
				Core vs. DLS	0.0001
				Core vs. DMS	0.0022
				VLS vs. VMS	0.128
				VLS vs. DLS	0.9474
				VLS vs. DMS	0.0095
				VMS vs. DLS	0.3179
				VMS vs. DMS	0.8032
				DLS vs. DMS	0.0218
	f		RM 1-way ANOVA	Main	0.0003
			Tukey post-hoc	Shell vs. Core	0.1032
				Shell vs. VLS	0.0002
				Shell vs. VMS	0.0151
				Shell vs. DLS	0.0062
				Shell vs. DMS	0.0003
				Core vs. VLS	0.0538
				Core vs. VMS	0.4365
				Core vs. DLS	0.1793
				Core vs. DMS	0.0282
				VLS vs. VMS	>0.9999
				VLS vs. DLS	>0.9999
				VLS vs. DMS	0.8757
				VMS vs. DLS	>0.9999
				VMS vs. DMS	0.9954
				DLS vs. DMS	0.9856
	g		RM 1-way ANOVA	Main	0.0004
			Tukey post-hoc	Shell vs. Core	0.4924
				Shell vs. VLS	0.0004
				Shell vs. VMS	0.0579
				Shell vs. DLS	0.001
				Shell vs. DMS	0.0014
				Core vs. VLS	0.0009
				Core vs. VMS	0.1011
				Core vs. DLS	0.0014
				Core vs. DMS	0.0025
				VLS vs. VMS	0.0198
				VLS vs. DLS	>0.9999
				VLS vs. DMS	0.021
				VMS vs. DLS	0.3166
				VMS vs. DMS	0.9999
				DLS vs. DMS	0.0789
	h		2-way ANOVA	Cell Type	<0.0001
				Sex	0.0918
				Interaction	0.8224
	i		2-way ANOVA	Cell Type	0.0003
				Sex	0.5554
				Interaction	0.9185
	j		2-way ANOVA	Cell Type	<0.0001
				Sex	0.1086
				Interaction	0.6308
			Tukey post-hoc	Shell	0.999
				Core	0.9218
				VLS	0.9838
				VMS	0.9856
				DLS	0.9659
				DMS	0.3441
	k		2-way ANOVA	Cell Type	<0.0001
				Sex	0.8785
				Interaction	0.9437
			Tukey post-hoc	Shell	>0.9999
				Core	>0.9999
				VLS	0.9954
				VMS	0.9481
				DLS	>0.9999
				DMS	>0.9999
S6	c	6 donors all regions except septal nuclei & Gpe which have 5	Mixed effects analysis	Region	<0.0001
			Tukey post-hoc	Hippocampus vs. Amygdala	<0.0001
				Hippocampus vs. Subst. In.	<0.0001
				Hippocampus vs. Septal Nuclei	<0.0001
				Hippocampus vs. GPe	0.5438
				Hippocampus vs. GPi	0.2313
				Hippocampus vs. Claustrum	0.1071
				Hippocampus vs. Caudate	0.001
				Hippocampus vs. Putamen	0.0029
				Hippocampus vs. NAc	<0.0001
				Amygdala vs. Subst. In.	0.8551
				Amygdala vs. Septal Nuclei	0.0546
				Amygdala vs. GPe	0.1932
				Amygdala vs. GPi	0.0851
				Amygdala vs. Claustrum	0.0441
				Amygdala vs. Caudate	0.9988
				Amygdala vs. Putamen	0.9998
				Amygdala vs. NAc	0.3933
				Subst. In. vs. Septal Nuclei	0.0033
				Subst. In. vs. GPe	0.0148
				Subst. In. vs. GPi	0.008
				Subst. In. vs. Claustrum	0.0055
				Subst. In. vs. Caudate	0.6025
				Subst. In. vs. Putamen	0.7118
				Subst. In. vs. NAc	0.9996
				Septal Nuclei vs. GPe	0.0034
				Septal Nuclei vs. GPi	0.0071
				Septal Nuclei vs. Claustrum	0.0054
				Septal Nuclei vs. Caudate	0.0967
				Septal Nuclei vs. Putamen	0.1742
				Septal Nuclei vs. NAc	0.0685
				GPe vs. GPi	0.9998
				GPe vs. Claustrum	0.9998
				GPe vs. Caudate	0.1242
				GPe vs. Putamen	0.1401
				GPe vs. NAc	0.0486
				GPi vs. Claustrum	>0.9999
				GPi vs. Caudate	0.0273
				GPi vs. Putamen	0.0327
				GPi vs. NAc	0.0112
				Claustrum vs. Caudate	0.0312
				Claustrum vs. Putamen	0.0604
				Claustrum vs. NAc	0.0118
				Caudate vs. Putamen	>0.9999
				Caudate vs. NAc	0.4415
				Putamen vs. NAc	0.6131
S7	a	Brida et al, n = 8 Phillips et al n = 8	t-test & pearson's r	Brida v Phillips	see figure
	c	4/gRNA (2M/2F)	LRT	Cell Type	D1, <0.0001
S8	b	lacZ 6 animals/15 cells Reln 5 animals/11 cells	Nested t-test	Amplitude	0.122
	c		Nested t-test	Rise time	0.4311
	d		Nested t-test	Half-width	0.4781
	e		Nested t-test	AHP	0.361
	f		Nested t-test	Firing threshold	0.0122
S9	b; left	4M/4F per gRNA	2-way ANOVA	Treatment	<0.0001
				gRNA	0.7217
				Interaction	0.3143
			Sidak	Saline 1	0.9952
				Saline 2	0.951
				Cocaine 1	0.599
	b; center		t-test	Center zone entries (saline 1)	0.831
	b; right		t-test	Time in center (saline 1)	0.8105
	d; left	3M/4F per gRNA	t-test	Distance traveled	0.6629
	d; center		t-test	Center zone entries	0.7327
	d; right		t-test	Time in center	0.6801
